# Pan-genome Analysis in Sorghum Highlights the Extent of Genomic Variation and Sugarcane Aphid Resistance Genes

**DOI:** 10.1101/2021.01.03.424980

**Authors:** Bo Wang, Yinping Jiao, Kapeel Chougule, Andrew Olson, Jian Huang, Victor Llaca, Kevin Fengler, Xuehong Wei, Liya Wang, Xiaofei Wang, Michael Regulski, Jorg Drenkow, Thomas Gingeras, Chad Hayes, J. Scott Armstrong, Yinghua Huang, Zhanguo Xin, Doreen Ware

## Abstract

*Sorghum bicolor*, one of the most important grass crops around the world, harbors a high degree of genetic diversity. We constructed chromosome-level genome assemblies for two important sorghum inbred lines, Tx2783 and RTx436. The final high-quality reference assemblies consist of 19 and 18 scaffolds, respectively, with contig N50 values of 25.6 and 20.3 Mb. Genes were annotated using evidence-based and *de novo* gene predictors, and RAMPAGE data demonstrate that transcription start sites were effectively captured. Together with other public sorghum genomes, BTx623, RTx430, and Rio, extensive structural variations (SVs) of various sizes were characterized using Tx2783 as a reference. Genome-wide scanning for disease resistance (R) genes revealed high levels of diversity among these five sorghum accessions. To characterize sugarcane aphid (SCA) resistance in Tx2783, we mapped the resistance region on chromosome 6 using a recombinant inbred line (RIL) population and found a SV of 191 kb containing a cluster of R genes in Tx2783. Using Tx2783 as a backbone, along with the SVs, we constructed a pan-genome to support alignment of resequencing data from 62 sorghum accessions, and then identified core and dispensable genes using this population. This study provides the first overview of the extent of genomic structural variations and R genes in the sorghum population, and reveals potential targets for breeding of SCA resistance.
