## Supplemental Table for "Pan-genome Analysis in Sorghum Highlights the Extent of Genomic Variation and Sugarcane Aphid Resistance Genes": Supplemental Data S3.xlsx

### Sheet: Table S1
Supplementary Data . Summary of sorghum genotypes										Alternate identifiers
Genotype name	Reads_number	Bases_number	Effective Coverage	%GC	Q20%	Mapped bases (%)	Group membership	Taxon (Race or WG)	Origin	PI	IS	SAP	BAP	Other	Morris et al 2013 included	Mace 2013	resequencing	Assembly	Nanopore	SCA Phenotype
Ai4	131201544	11808138960	16.8688	42.7456	95.8767	96.6962	Improved varieties	Complex *	China breeding program							Yes
B35	321434388	28929094920	41.3273	42.5506	95.6458	96.9826	-	Complex (durra)	Ethiopia	656029		SAP-37		B35	Yes	Yes
B923296	138535770	12468219300	17.8117	42.27	95.9349	97.9519	Improved varieties	Complex	Australia breeding program							Yes
Greenleaf	142814308	12853287720	18.3618	42.8215	96.0664	95.8153	Wild and weedy	Bicolor	USA breeding program			SAP-60				Yes
Early Hegari	129208360	11628752400	16.6125	43.2723	96.0561	97.1111	Landraces	Caudatum	Sudan	PI642992						Yes
ICSV745	147106628	13239596520	18.9137	42.7893	95.9959	97.5664	Improved varieties	Complex	India breeding program	576130		SAP-65			Yes	Yes
IS3614-2	159561388	14360524920	20.515	42.3707	96.3165	96.2786	Landraces	Guinea	Nigeria							Yes
IS8525	169997698	15299792820	21.8568	42.8256	95.8852	97.4623	Landraces	Kafir	Ethiopia	PI656038	8525			BUTHA		Yes
IS9710	134871958	12138476220	17.3407	42.8823	95.8999	96.9594	Landraces	Caudatum	Sudan	571128	9710			EL LUBEI		Yes
Karper 669	145377532	13083977880	18.6914	42.9545	96.0166	97.0572	Improved varieties	Complex	USA breeding program							Yes
KS115	144239606	12981564540	18.5451	40.9113	96.5613	97.289	Improved varieties	Durra-caudatum	USA breeding program	613536		SAP-74			Yes	Yes
LR9198	173648652	15628378680	22.3263	42.8008	96.1181	96.8254	Improved varieties	Complex	China breeding program							Yes
M35-1	144981262	13048313580	18.6404	42.6111	96.0811	97.5	Landraces	Durra	India breeding program	PI656047		SAP-79			Yes	Yes
Macia	163916528	14752487520	21.075	42.1035	96.2329	97.7615	Improved varieties	Complex (caudatum)	Mozambique	565121		SAP-80				Yes
Malisor 84-7	123847350	11146261500	15.9232	42.3959	95.8089	98.4726	Improved varieties	Complex	Mali	609336						Yes
PI525695	151304620	13617415800	19.4535	42.5324	96.111	94.6674	-	Margaritiferum	Mali	525695	25806			Kinto Oule		Yes
PI563516	169826300	15284367000	21.8348	42.9195	96.1742	97.3607	Improved varieties	Durra-caudatum	Mali	563516	12381					Yes
QL12	152982182	13768396380	19.6691	42.6055	96.306	97.1351	Improved varieties	Complex	Australia breeding program							Yes
R931945-2-2	272804656	24552419040	35.0749	42.8583	95.5097	97.2984	Improved varieties	Complex	Australia breeding program							Yes
Rio	150149914	13513492260	19.305	42.8402	96.046	97.4881	Improved varieties	Kafir	USA breeding program	PI651496		SAP-105			Yes	Yes
RTx7000	289041506	26013735540	37.1625	42.7641	95.2167	97.4294	Improved varieties	Kafir-caudatum	USA breeding program						Yes	Yes
S. bicolor subsp. drummondii (PI330272)	152521602	13726944180	19.6099	42.9553	96.1119	95.0638	Wild and weedy	ssp. drummondii	Ethiopia	330272						Yes
SC103-14E	124410836	11196975240	15.9957	42.813	95.7826	97.3954	Landraces	Guinea-caudatum	South Africa	533752	2403C	SAP-127			Yes	Yes
SC108C	139769626	12579266340	17.9704	42.9801	97.214	97.2796	Landraces	Caudatum	Ethiopia	533792	12608C	SAP-140			Yes	Yes
SC170-6-8	132047178	11884246020	16.9775	43.2801	97.3738	97.652	Landraces	Caudatum	Ethiopia							Yes
SC23	153676130	13830851700	19.7584	42.8469	97.3397	96.8549	Landraces	Durra	Ethiopia	534128	12543C	SAP-208			Yes	Yes
SC237-14E	137884464	12409601760	17.728	43.1366	97.2596	97.6985	Landraces	Caudatum	Sudan	533834	3071C					Yes
SC326-6	141786050	12760744500	18.2296	42.7037	97.3918	97.708	Landraces	Caudatum-bicolor	USA/Ethiopia	656069						Yes
SC35C	147349406	13261446540	18.9449	42.8189	95.9927	96.7538	Landraces	Durra	Ethiopia	534133	12555C	SAP-233			Yes	Yes
SC56-14E	158759720	14288374800	20.412	42.8559	96.0552	97.1949	Landraces	Caudatum-nigricans	Sudan	533910	12568C	SAP-268			Yes	Yes
SC62C	149215378	13429384020	19.1848	42.8141	96.0713	97.1002	Landraces	Complex	Kenya	534138	12572C	SAP-416			Yes	Yes
PI586430	147296738	13256706420	18.9382	42.876	96.0652	94.6727	-	Margaritiferum	Sierra Leone	586430	27782			SEREKETEH		Yes
B963676	152641344	13737720960	19.6253	42.8102	96.0049	97.9178	Improved varieties	Complex	Australia breeding program							Yes
S. bicolor subsp. verticilliflorum (PI300119)	349380098	31444208820	44.9203	42.3166	95.8609	93.7355	Wild and weedy	subsp. verticilliflorum	South Africa	300119						Yes
S. bicolor (PI226096)	260715370	23464383300	33.5205	42.816	95.7506	96.0836	Wild and weedy	Bicolor	Kenya	226096	3121				Yes	Yes
PI585749	174992284	15749305560	22.499	42.7311	96.0641	96.7194	Landraces	Durra (durra-bicolor)	Mali	585749	25916			GADIABA DIE		Yes
S. bicolor subsp. verticilliflorum (AusTRCF 317961)	140369570	12633261300	18.0475	41.6866	95.272	92.3528	Wild and weedy	subsp. verticilliflorum	Australia							Yes
S. propinquum 369-1	347761052	31298494680	44.7121	41.4236	95.8402	78.4049	-	-	-							Yes
S. propinquum 369-2	310235120	27921160800	39.8874	41.1746	95.312	77.1436	-	-	-							Yes
IBC/E-38432	154022162	13861994580	19.8028	41.7297	95.9488	96.4728	Landraces	Durra	Ethiopia							Yes
Yik.solate (IBC/E-339)	178981792	16108361280	23.0119	38.4043	96.4532	96.7168	Landraces	-	Ethiopia							Yes
Kilo (IBC/E-382)	161189932	14507093880	20.7244	39.7098	95.8207	96.2015	Wild and weedy	-	Ethiopia							Yes
Cherekit (IBC/E-460)	147292478	13256323020	18.9376	42.5812	95.2908	96.9982	Landraces	-	Ethiopia							Yes
Zengada (IBC/E-308)	173094544	15578508960	22.255	41.9105	96.2511	96.3354	Wild and weedy	-	Ethiopia							Yes
* The term complex denotes that the pedigree of the line is racially mixed
SAP/BAP resequencing
IS 12661										PI276837		SAP / BAP
Mashila / SAP-88 / 268-B										PI329440		SAP-48
Orange No. l, Baijo										PI533902		SAP-95
Brawley										PI533998		SAP-135
										PI534047
										PI561072
BTx623							Breeding	inbred line	Texas	PI564163		SAP / BAP
IS 3515C							Converted tropical	breeding-research material	Sudan	PI576399		SAP-221		SC323
KANSAS ORANGE							Breeding	breeding-research material	-	PI641824		SAP-271
WRAY							Breeding	inbred line	United States	PI_653616		SAP-36		NSL117772
KELLER							Breeding	breeding-research material		PI653617		SAP-38
Tx2737							Breeding	inbred line	Texas	PI655978		SAP -3
SAP-50										PI655981		SAP-9
Ajabsido							Breeding	cultivar	Sudan	PI656015		SAP-293
SOBERANO							Breeding	cultivar	Central America	PI656026		SAP-304
El Mota							Breeding	cultivar	Niger	PI656035		SAP-313
P850029							Breeding	breeding-research material	Indiana	PI656056
Koro Kollo										PI656065		SAP-341
RTx2783	RTx2783						Breeding	inbred line	Texas	PI656001
RTx436							Breeding	inbred line	Texas	PI561071
RTx430							Breeding	inbred line	Texas	PI655996		SAP-115
CE151-262-A1							Breeding	cultivar	-	PI 656031		SAP
TAM428							Breeding	inbred line	United States	Texas
Tx3339
Tx3348
