## Supplemental Table for "Pan-genome Analysis in Sorghum Highlights the Extent of Genomic Variation and Sugarcane Aphid Resistance Genes": Supplemental Data S4.xlsx

### Sheet: mapping.rate
	Ai4.stats					AusTRCF317961.stats					B35.stats
	136222809 + 0 in total (QC-passed reads + QC-failed reads)					146717442 + 0 in total (QC-passed reads + QC-failed reads)					334187062 + 0 in total (QC-passed reads + QC-failed reads)
	0 + 0 secondary					0 + 0 secondary					0 + 0 secondary
	286337 + 0 supplementary					576966 + 0 supplementary					576060 + 0 supplementary
	0 + 0 duplicates					0 + 0 duplicates					0 + 0 duplicates
	135061617 + 0 mapped (99.15% : N/A)					143196443 + 0 mapped (97.60% : N/A)					331534475 + 0 mapped (99.21% : N/A)
	135936472 + 0 paired in sequencing					146140476 + 0 paired in sequencing					333611002 + 0 paired in sequencing
	67968236 + 0 read1					73070238 + 0 read1					166805501 + 0 read1
	67968236 + 0 read2					73070238 + 0 read2					166805501 + 0 read2
	128222610 + 0 properly paired (94.33% : N/A)					130696818 + 0 properly paired (89.43% : N/A)					317492874 + 0 properly paired (95.17% : N/A)
	134096216 + 0 with itself and mate mapped					141324948 + 0 with itself and mate mapped					329272148 + 0 with itself and mate mapped
	679064 + 0 singletons (0.50% : N/A)					1294529 + 0 singletons (0.89% : N/A)					1686267 + 0 singletons (0.51% : N/A)
	3714004 + 0 with mate mapped to a different chr					7291684 + 0 with mate mapped to a different chr					7482144 + 0 with mate mapped to a different chr
	1402176 + 0 with mate mapped to a different chr (mapQ>=5)					2872074 + 0 with mate mapped to a different chr (mapQ>=5)					3016527 + 0 with mate mapped to a different chr (mapQ>=5)
	B923296.stats					B963676.stats					Cherekit.stats
	143404740 + 0 in total (QC-passed reads + QC-failed reads)					158014610 + 0 in total (QC-passed reads + QC-failed reads)					154759506 + 0 in total (QC-passed reads + QC-failed reads)
	0 + 0 secondary					0 + 0 secondary					0 + 0 secondary
	207772 + 0 supplementary					200056 + 0 supplementary					237088 + 0 supplementary
	0 + 0 duplicates					0 + 0 duplicates					0 + 0 duplicates
	142409507 + 0 mapped (99.31% : N/A)					156916254 + 0 mapped (99.30% : N/A)					153668827 + 0 mapped (99.30% : N/A)
	143196968 + 0 paired in sequencing					157814554 + 0 paired in sequencing					154522418 + 0 paired in sequencing
	71598484 + 0 read1					78907277 + 0 read1					77261209 + 0 read1
	71598484 + 0 read2					78907277 + 0 read2					77261209 + 0 read2
	136990866 + 0 properly paired (95.67% : N/A)					151313232 + 0 properly paired (95.88% : N/A)					142022244 + 0 properly paired (91.91% : N/A)
	141549190 + 0 with itself and mate mapped					156104508 + 0 with itself and mate mapped					152656600 + 0 with itself and mate mapped
	652545 + 0 singletons (0.46% : N/A)					611690 + 0 singletons (0.39% : N/A)					775139 + 0 singletons (0.50% : N/A)
	2809446 + 0 with mate mapped to a different chr					2888244 + 0 with mate mapped to a different chr					5121926 + 0 with mate mapped to a different chr
	1139832 + 0 with mate mapped to a different chr (mapQ>=5)					1200189 + 0 with mate mapped to a different chr (mapQ>=5)					1551781 + 0 with mate mapped to a different chr (mapQ>=5)
	Early.Hegari.stats					Greenleaf.stats					IBC-E-38432.stats
	133917288 + 0 in total (QC-passed reads + QC-failed reads)					148077394 + 0 in total (QC-passed reads + QC-failed reads)					159694332 + 0 in total (QC-passed reads + QC-failed reads)
	0 + 0 secondary					0 + 0 secondary					0 + 0 secondary
	261356 + 0 supplementary					425578 + 0 supplementary					340698 + 0 supplementary
	0 + 0 duplicates					0 + 0 duplicates					0 + 0 duplicates
	133030796 + 0 mapped (99.34% : N/A)					146645571 + 0 mapped (99.03% : N/A)					158224996 + 0 mapped (99.08% : N/A)
	133655932 + 0 paired in sequencing					147651816 + 0 paired in sequencing					159353634 + 0 paired in sequencing
	66827966 + 0 read1					73825908 + 0 read1					79676817 + 0 read1
	66827966 + 0 read2					73825908 + 0 read2					79676817 + 0 read2
	125458710 + 0 properly paired (93.87% : N/A)					134837534 + 0 properly paired (91.32% : N/A)					150418384 + 0 properly paired (94.39% : N/A)
	132196684 + 0 with itself and mate mapped					145411084 + 0 with itself and mate mapped					156947456 + 0 with itself and mate mapped
	572756 + 0 singletons (0.43% : N/A)					808909 + 0 singletons (0.55% : N/A)					936842 + 0 singletons (0.59% : N/A)
	3858444 + 0 with mate mapped to a different chr					6330140 + 0 with mate mapped to a different chr					4220282 + 0 with mate mapped to a different chr
	1390035 + 0 with mate mapped to a different chr (mapQ>=5)					2083048 + 0 with mate mapped to a different chr (mapQ>=5)					1639140 + 0 with mate mapped to a different chr (mapQ>=5)
	ICSV745.stats					IS3614-2.stats					IS8525.stats
	152400258 + 0 in total (QC-passed reads + QC-failed reads)					164934836 + 0 in total (QC-passed reads + QC-failed reads)					176912376 + 0 in total (QC-passed reads + QC-failed reads)
	0 + 0 secondary					0 + 0 secondary					0 + 0 secondary
	262672 + 0 supplementary					361742 + 0 supplementary					342082 + 0 supplementary
	0 + 0 duplicates					0 + 0 duplicates					0 + 0 duplicates
	151337945 + 0 mapped (99.30% : N/A)					163167511 + 0 mapped (98.93% : N/A)					175486329 + 0 mapped (99.19% : N/A)
	152137586 + 0 paired in sequencing					164573094 + 0 paired in sequencing					176570294 + 0 paired in sequencing
	76068793 + 0 read1					82286547 + 0 read1					88285147 + 0 read1
	76068793 + 0 read2					82286547 + 0 read2					88285147 + 0 read2
	143518174 + 0 properly paired (94.33% : N/A)					152462682 + 0 properly paired (92.64% : N/A)					165700780 + 0 properly paired (93.84% : N/A)
	150416500 + 0 with itself and mate mapped					162041932 + 0 with itself and mate mapped					174221102 + 0 with itself and mate mapped
	658773 + 0 singletons (0.43% : N/A)					763837 + 0 singletons (0.46% : N/A)					923145 + 0 singletons (0.52% : N/A)
	3972136 + 0 with mate mapped to a different chr					5276390 + 0 with mate mapped to a different chr					5050918 + 0 with mate mapped to a different chr
	1454084 + 0 with mate mapped to a different chr (mapQ>=5)					1842190 + 0 with mate mapped to a different chr (mapQ>=5)					1882646 + 0 with mate mapped to a different chr (mapQ>=5)
	IS9710.stats					Karper.669.stats					Kilo.stats
	140205309 + 0 in total (QC-passed reads + QC-failed reads)					150962660 + 0 in total (QC-passed reads + QC-failed reads)					167043494 + 0 in total (QC-passed reads + QC-failed reads)
	0 + 0 secondary					0 + 0 secondary					0 + 0 secondary
	269401 + 0 supplementary					291206 + 0 supplementary					358534 + 0 supplementary
	0 + 0 duplicates					0 + 0 duplicates					0 + 0 duplicates
	139083804 + 0 mapped (99.20% : N/A)					149824366 + 0 mapped (99.25% : N/A)					165437380 + 0 mapped (99.04% : N/A)
	139935908 + 0 paired in sequencing					150671454 + 0 paired in sequencing					166684960 + 0 paired in sequencing
	69967954 + 0 read1					75335727 + 0 read1					83342480 + 0 read1
	69967954 + 0 read2					75335727 + 0 read2					83342480 + 0 read2
	130699890 + 0 properly paired (93.40% : N/A)					141986146 + 0 properly paired (94.24% : N/A)					157256992 + 0 properly paired (94.34% : N/A)
	138144580 + 0 with itself and mate mapped					148815458 + 0 with itself and mate mapped					164072512 + 0 with itself and mate mapped
	669823 + 0 singletons (0.48% : N/A)					717702 + 0 singletons (0.48% : N/A)					1006334 + 0 singletons (0.60% : N/A)
	4138662 + 0 with mate mapped to a different chr					4079906 + 0 with mate mapped to a different chr					4548354 + 0 with mate mapped to a different chr
	1443159 + 0 with mate mapped to a different chr (mapQ>=5)					1550265 + 0 with mate mapped to a different chr (mapQ>=5)					1755146 + 0 with mate mapped to a different chr (mapQ>=5)
	KS115.stats					LR9198.stats					M35-1.stats
	148462118 + 0 in total (QC-passed reads + QC-failed reads)					180047658 + 0 in total (QC-passed reads + QC-failed reads)					150139295 + 0 in total (QC-passed reads + QC-failed reads)
	0 + 0 secondary					0 + 0 secondary					0 + 0 secondary
	260976 + 0 supplementary					351936 + 0 supplementary					205525 + 0 supplementary
	0 + 0 duplicates					0 + 0 duplicates					0 + 0 duplicates
	147348160 + 0 mapped (99.25% : N/A)					178396765 + 0 mapped (99.08% : N/A)					149129212 + 0 mapped (99.33% : N/A)
	148201142 + 0 paired in sequencing					179695722 + 0 paired in sequencing					149933770 + 0 paired in sequencing
	74100571 + 0 read1					89847861 + 0 read1					74966885 + 0 read1
	74100571 + 0 read2					89847861 + 0 read2					74966885 + 0 read2
	140970942 + 0 properly paired (95.12% : N/A)					169885794 + 0 properly paired (94.54% : N/A)					141721762 + 0 properly paired (94.52% : N/A)
	146369118 + 0 with itself and mate mapped					177173172 + 0 with itself and mate mapped					148285476 + 0 with itself and mate mapped
	718066 + 0 singletons (0.48% : N/A)					871657 + 0 singletons (0.49% : N/A)					638211 + 0 singletons (0.43% : N/A)
	3283980 + 0 with mate mapped to a different chr					4464994 + 0 with mate mapped to a different chr					3427776 + 0 with mate mapped to a different chr
	1276344 + 0 with mate mapped to a different chr (mapQ>=5)					1725662 + 0 with mate mapped to a different chr (mapQ>=5)					1204032 + 0 with mate mapped to a different chr (mapQ>=5)
	Macia.stats					Malisor84-7.stats					PI300119.stats
	169441268 + 0 in total (QC-passed reads + QC-failed reads)					128645171 + 0 in total (QC-passed reads + QC-failed reads)					362499848 + 0 in total (QC-passed reads + QC-failed reads)
	0 + 0 secondary					0 + 0 secondary					0 + 0 secondary
	221250 + 0 supplementary					181421 + 0 supplementary					1385906 + 0 supplementary
	0 + 0 duplicates					0 + 0 duplicates					0 + 0 duplicates
	168321122 + 0 mapped (99.34% : N/A)					127793527 + 0 mapped (99.34% : N/A)					357723217 + 0 mapped (98.68% : N/A)
	169220018 + 0 paired in sequencing					128463750 + 0 paired in sequencing					361113942 + 0 paired in sequencing
	84610009 + 0 read1					64231875 + 0 read1					180556971 + 0 read1
	84610009 + 0 read2					64231875 + 0 read2					180556971 + 0 read2
	162267150 + 0 properly paired (95.89% : N/A)					122302146 + 0 properly paired (95.20% : N/A)					327573060 + 0 properly paired (90.71% : N/A)
	167356700 + 0 with itself and mate mapped					127029110 + 0 with itself and mate mapped					353628372 + 0 with itself and mate mapped
	743172 + 0 singletons (0.44% : N/A)					582996 + 0 singletons (0.45% : N/A)					2708939 + 0 singletons (0.75% : N/A)
	3081036 + 0 with mate mapped to a different chr					2739068 + 0 with mate mapped to a different chr					17561722 + 0 with mate mapped to a different chr
	1256663 + 0 with mate mapped to a different chr (mapQ>=5)					1063600 + 0 with mate mapped to a different chr (mapQ>=5)					6741039 + 0 with mate mapped to a different chr (mapQ>=5)
	PI525695.stats					PI563516.stats					PI585749.stats
	156977360 + 0 in total (QC-passed reads + QC-failed reads)					176109271 + 0 in total (QC-passed reads + QC-failed reads)					181201572 + 0 in total (QC-passed reads + QC-failed reads)
	0 + 0 secondary					0 + 0 secondary					0 + 0 secondary
	529960 + 0 supplementary					305621 + 0 supplementary					338016 + 0 supplementary
	0 + 0 duplicates					0 + 0 duplicates					0 + 0 duplicates
	155135146 + 0 mapped (98.83% : N/A)					174693675 + 0 mapped (99.20% : N/A)					179862785 + 0 mapped (99.26% : N/A)
	156447400 + 0 paired in sequencing					175803650 + 0 paired in sequencing					180863556 + 0 paired in sequencing
	78223700 + 0 read1					87901825 + 0 read1					90431778 + 0 read1
	78223700 + 0 read2					87901825 + 0 read2					90431778 + 0 read2
	143454452 + 0 properly paired (91.70% : N/A)					167384972 + 0 properly paired (95.21% : N/A)					171911434 + 0 properly paired (95.05% : N/A)
	153585718 + 0 with itself and mate mapped					173474758 + 0 with itself and mate mapped					178644598 + 0 with itself and mate mapped
	1019468 + 0 singletons (0.65% : N/A)					913296 + 0 singletons (0.52% : N/A)					880171 + 0 singletons (0.49% : N/A)
	6952760 + 0 with mate mapped to a different chr					3895204 + 0 with mate mapped to a different chr					4252780 + 0 with mate mapped to a different chr
	2579779 + 0 with mate mapped to a different chr (mapQ>=5)					1573879 + 0 with mate mapped to a different chr (mapQ>=5)					1674514 + 0 with mate mapped to a different chr (mapQ>=5)
	PI586430.stats					QL12.stats					R931945-2-2.stats
	152789544 + 0 in total (QC-passed reads + QC-failed reads)					158164028 + 0 in total (QC-passed reads + QC-failed reads)					284004091 + 0 in total (QC-passed reads + QC-failed reads)
	0 + 0 secondary					0 + 0 secondary					0 + 0 secondary
	541478 + 0 supplementary					319696 + 0 supplementary					398745 + 0 supplementary
	0 + 0 duplicates					0 + 0 duplicates					0 + 0 duplicates
	151179983 + 0 mapped (98.95% : N/A)					156955562 + 0 mapped (99.24% : N/A)					282038872 + 0 mapped (99.31% : N/A)
	152248066 + 0 paired in sequencing					157844332 + 0 paired in sequencing					283605346 + 0 paired in sequencing
	76124033 + 0 read1					78922166 + 0 read1					141802673 + 0 read1
	76124033 + 0 read2					78922166 + 0 read2					141802673 + 0 read2
	138921352 + 0 properly paired (91.25% : N/A)					148957058 + 0 properly paired (94.37% : N/A)					271039530 + 0 properly paired (95.57% : N/A)
	149749258 + 0 with itself and mate mapped					155893920 + 0 with itself and mate mapped					280343052 + 0 with itself and mate mapped
	889247 + 0 singletons (0.58% : N/A)					741946 + 0 singletons (0.47% : N/A)					1297075 + 0 singletons (0.46% : N/A)
	7235116 + 0 with mate mapped to a different chr					4359514 + 0 with mate mapped to a different chr					5781810 + 0 with mate mapped to a different chr
	2590174 + 0 with mate mapped to a different chr (mapQ>=5)					1629049 + 0 with mate mapped to a different chr (mapQ>=5)					2294926 + 0 with mate mapped to a different chr (mapQ>=5)
	Rio.stats					RTx7000.stats					S.bicolor.stats
	155866569 + 0 in total (QC-passed reads + QC-failed reads)					301758583 + 0 in total (QC-passed reads + QC-failed reads)					255980589 + 0 in total (QC-passed reads + QC-failed reads)
	0 + 0 secondary					0 + 0 secondary					0 + 0 secondary
	290293 + 0 supplementary					473579 + 0 supplementary					647406 + 0 supplementary
	0 + 0 duplicates					0 + 0 duplicates					0 + 0 duplicates
	154705393 + 0 mapped (99.26% : N/A)					299497868 + 0 mapped (99.25% : N/A)					253854417 + 0 mapped (99.17% : N/A)
	155576276 + 0 paired in sequencing					301285004 + 0 paired in sequencing					255333183 + 0 paired in sequencing
	77788138 + 0 read1					150642502 + 0 read1					127666592 + 0 read1
	77788138 + 0 read2					150642502 + 0 read2					127666591 + 0 read2
	147671920 + 0 properly paired (94.92% : N/A)					286375688 + 0 properly paired (95.05% : N/A)					237127427 + 0 properly paired (92.87% : N/A)
	153646900 + 0 with itself and mate mapped					297492938 + 0 with itself and mate mapped					251901875 + 0 with itself and mate mapped
	768200 + 0 singletons (0.49% : N/A)					1531351 + 0 singletons (0.51% : N/A)					1305136 + 0 singletons (0.51% : N/A)
	3831068 + 0 with mate mapped to a different chr					6781880 + 0 with mate mapped to a different chr					9014982 + 0 with mate mapped to a different chr
	1510875 + 0 with mate mapped to a different chr (mapQ>=5)					2626836 + 0 with mate mapped to a different chr (mapQ>=5)					3206474 + 0 with mate mapped to a different chr (mapQ>=5)
	S.bicolor.subsp.drummondii.stats					SC103-14E.stats					SC108C.stats
	158278387 + 0 in total (QC-passed reads + QC-failed reads)					129428851 + 0 in total (QC-passed reads + QC-failed reads)					144114272 + 0 in total (QC-passed reads + QC-failed reads)
	0 + 0 secondary					0 + 0 secondary					0 + 0 secondary
	395703 + 0 supplementary					201799 + 0 supplementary					189528 + 0 supplementary
	0 + 0 duplicates					0 + 0 duplicates					0 + 0 duplicates
	155129300 + 0 mapped (98.01% : N/A)					128529442 + 0 mapped (99.31% : N/A)					142358317 + 0 mapped (98.78% : N/A)
	157882684 + 0 paired in sequencing					129227052 + 0 paired in sequencing					143924744 + 0 paired in sequencing
	78941342 + 0 read1					64613526 + 0 read1					71962372 + 0 read1
	78941342 + 0 read2					64613526 + 0 read2					71962372 + 0 read2
	142719084 + 0 properly paired (90.40% : N/A)					121402090 + 0 properly paired (93.94% : N/A)					136540968 + 0 properly paired (94.87% : N/A)
	153880710 + 0 with itself and mate mapped					127708542 + 0 with itself and mate mapped					141549476 + 0 with itself and mate mapped
	852887 + 0 singletons (0.54% : N/A)					619101 + 0 singletons (0.48% : N/A)					619313 + 0 singletons (0.43% : N/A)
	6193996 + 0 with mate mapped to a different chr					3381670 + 0 with mate mapped to a different chr					2844706 + 0 with mate mapped to a different chr
	2119809 + 0 with mate mapped to a different chr (mapQ>=5)					1196202 + 0 with mate mapped to a different chr (mapQ>=5)					1066721 + 0 with mate mapped to a different chr (mapQ>=5)
	SC170-6-8.stats					SC237-14E.stats					SC23.stats
	135834488 + 0 in total (QC-passed reads + QC-failed reads)					141991861 + 0 in total (QC-passed reads + QC-failed reads)					158388752 + 0 in total (QC-passed reads + QC-failed reads)
	0 + 0 secondary					0 + 0 secondary					0 + 0 secondary
	209592 + 0 supplementary					213201 + 0 supplementary					317914 + 0 supplementary
	0 + 0 duplicates					0 + 0 duplicates					0 + 0 duplicates
	134869411 + 0 mapped (99.29% : N/A)					141048105 + 0 mapped (99.34% : N/A)					157035605 + 0 mapped (99.15% : N/A)
	135624896 + 0 paired in sequencing					141778660 + 0 paired in sequencing					158070838 + 0 paired in sequencing
	67812448 + 0 read1					70889330 + 0 read1					79035419 + 0 read1
	67812448 + 0 read2					70889330 + 0 read2					79035419 + 0 read2
	127046338 + 0 properly paired (93.67% : N/A)					134852046 + 0 properly paired (95.11% : N/A)					149298914 + 0 properly paired (94.45% : N/A)
	134128484 + 0 with itself and mate mapped					140212936 + 0 with itself and mate mapped					155868150 + 0 with itself and mate mapped
	531335 + 0 singletons (0.39% : N/A)					621968 + 0 singletons (0.44% : N/A)					849541 + 0 singletons (0.54% : N/A)
	3569210 + 0 with mate mapped to a different chr					3037728 + 0 with mate mapped to a different chr					4178118 + 0 with mate mapped to a different chr
	1230953 + 0 with mate mapped to a different chr (mapQ>=5)					1129240 + 0 with mate mapped to a different chr (mapQ>=5)					1572899 + 0 with mate mapped to a different chr (mapQ>=5)
	SC326-6.stats					SC35C.stats					SC56-14E.stats
	145898714 + 0 in total (QC-passed reads + QC-failed reads)					152842810 + 0 in total (QC-passed reads + QC-failed reads)					164388097 + 0 in total (QC-passed reads + QC-failed reads)
	0 + 0 secondary					0 + 0 secondary					0 + 0 secondary
	180814 + 0 supplementary					295882 + 0 supplementary					256031 + 0 supplementary
	0 + 0 duplicates					0 + 0 duplicates					0 + 0 duplicates
	144870805 + 0 mapped (99.30% : N/A)					151612435 + 0 mapped (99.19% : N/A)					163195275 + 0 mapped (99.27% : N/A)
	145717900 + 0 paired in sequencing					152546928 + 0 paired in sequencing					164132066 + 0 paired in sequencing
	72858950 + 0 read1					76273464 + 0 read1					82066033 + 0 read1
	72858950 + 0 read2					76273464 + 0 read2					82066033 + 0 read2
	139775758 + 0 properly paired (95.92% : N/A)					143564480 + 0 properly paired (94.11% : N/A)					155516916 + 0 properly paired (94.75% : N/A)
	144039552 + 0 with itself and mate mapped					150599598 + 0 with itself and mate mapped					162256218 + 0 with itself and mate mapped
	650439 + 0 singletons (0.45% : N/A)					716955 + 0 singletons (0.47% : N/A)					683026 + 0 singletons (0.42% : N/A)
	2423302 + 0 with mate mapped to a different chr					4154646 + 0 with mate mapped to a different chr					3845176 + 0 with mate mapped to a different chr
	978514 + 0 with mate mapped to a different chr (mapQ>=5)					1495896 + 0 with mate mapped to a different chr (mapQ>=5)					1451177 + 0 with mate mapped to a different chr (mapQ>=5)
	SC62C.stats					S.propinquum369-1.stats					S.propinquum369-2.stats
	154565270 + 0 in total (QC-passed reads + QC-failed reads)					364884088 + 0 in total (QC-passed reads + QC-failed reads)					329694772 + 0 in total (QC-passed reads + QC-failed reads)
	0 + 0 secondary					0 + 0 secondary					0 + 0 secondary
	276696 + 0 supplementary					3471854 + 0 supplementary					3211530 + 0 supplementary
	0 + 0 duplicates					0 + 0 duplicates					0 + 0 duplicates
	153378972 + 0 mapped (99.23% : N/A)					351894018 + 0 mapped (96.44% : N/A)					316950263 + 0 mapped (96.13% : N/A)
	154288574 + 0 paired in sequencing					361412234 + 0 paired in sequencing					326483242 + 0 paired in sequencing
	77144287 + 0 read1					180706117 + 0 read1					163241621 + 0 read1
	77144287 + 0 read2					180706117 + 0 read2					163241621 + 0 read2
	145790870 + 0 properly paired (94.49% : N/A)					275228714 + 0 properly paired (76.15% : N/A)					243462476 + 0 properly paired (74.57% : N/A)
	152424676 + 0 with itself and mate mapped					341291390 + 0 with itself and mate mapped					306509358 + 0 with itself and mate mapped
	677600 + 0 singletons (0.44% : N/A)					7130774 + 0 singletons (1.97% : N/A)					7229375 + 0 singletons (2.21% : N/A)
	3910522 + 0 with mate mapped to a different chr					50804152 + 0 with mate mapped to a different chr					48213520 + 0 with mate mapped to a different chr
	1486589 + 0 with mate mapped to a different chr (mapQ>=5)					19717962 + 0 with mate mapped to a different chr (mapQ>=5)					18531232 + 0 with mate mapped to a different chr (mapQ>=5)
	Yik.solate.stats					Zengada.stats
	184200259 + 0 in total (QC-passed reads + QC-failed reads)					180073714 + 0 in total (QC-passed reads + QC-failed reads)
	0 + 0 secondary					0 + 0 secondary
	343249 + 0 supplementary					415582 + 0 supplementary
	0 + 0 duplicates					0 + 0 duplicates
	182662576 + 0 mapped (99.17% : N/A)					178371238 + 0 mapped (99.05% : N/A)
	183857010 + 0 paired in sequencing					179658132 + 0 paired in sequencing
	91928505 + 0 read1					89829066 + 0 read1
	91928505 + 0 read2					89829066 + 0 read2
	175136024 + 0 properly paired (95.26% : N/A)					169314636 + 0 properly paired (94.24% : N/A)
	181282564 + 0 with itself and mate mapped					176927796 + 0 with itself and mate mapped
	1036763 + 0 singletons (0.56% : N/A)					1027860 + 0 singletons (0.57% : N/A)
	4049208 + 0 with mate mapped to a different chr					5137232 + 0 with mate mapped to a different chr
	1604665 + 0 with mate mapped to a different chr (mapQ>=5)					2066769 + 0 with mate mapped to a different chr (mapQ>=5)
	PI276837					PI329440					PI533902
	122507589 + 0 in total (QC-passed reads + QC-failed reads)					132509363 + 0 in total (QC-passed reads + QC-failed reads)					136744422 + 0 in total (QC-passed reads + QC-failed reads)
	0 + 0 secondary					0 + 0 secondary					0 + 0 secondary
	426855 + 0 supplementary					588389 + 0 supplementary					864032 + 0 supplementary
	0 + 0 duplicates					0 + 0 duplicates					0 + 0 duplicates
	121972851 + 0 mapped (99.56% : N/A)					131328997 + 0 mapped (99.11% : N/A)					134740488 + 0 mapped (98.53% : N/A)
	122080734 + 0 paired in sequencing					131920974 + 0 paired in sequencing					135880390 + 0 paired in sequencing
	61040367 + 0 read1					65960487 + 0 read1					67940195 + 0 read1
	61040367 + 0 read2					65960487 + 0 read2					67940195 + 0 read2
	116788290 + 0 properly paired (95.66% : N/A)					124843456 + 0 properly paired (94.64% : N/A)					128298246 + 0 properly paired (94.42% : N/A)
	121216918 + 0 with itself and mate mapped					129831146 + 0 with itself and mate mapped					132556812 + 0 with itself and mate mapped
	329078 + 0 singletons (0.27% : N/A)					909462 + 0 singletons (0.69% : N/A)					1319644 + 0 singletons (0.97% : N/A)
	3752440 + 0 with mate mapped to a different chr					4266036 + 0 with mate mapped to a different chr					3420880 + 0 with mate mapped to a different chr
	2026095 + 0 with mate mapped to a different chr (mapQ>=5)					2228666 + 0 with mate mapped to a different chr (mapQ>=5)					1488210 + 0 with mate mapped to a different chr (mapQ>=5)
	PI533998					PI534047					PI561072
	130737206 + 0 in total (QC-passed reads + QC-failed reads)					101028877 + 0 in total (QC-passed reads + QC-failed reads)					123438108 + 0 in total (QC-passed reads + QC-failed reads)
	0 + 0 secondary					0 + 0 secondary					0 + 0 secondary
	695500 + 0 supplementary					489887 + 0 supplementary					447382 + 0 supplementary
	0 + 0 duplicates					0 + 0 duplicates					0 + 0 duplicates
	130061688 + 0 mapped (99.48% : N/A)					99832735 + 0 mapped (98.82% : N/A)					122894162 + 0 mapped (99.56% : N/A)
	130041706 + 0 paired in sequencing					100538990 + 0 paired in sequencing					122990726 + 0 paired in sequencing
	65020853 + 0 read1					50269495 + 0 read1					61495363 + 0 read1
	65020853 + 0 read2					50269495 + 0 read2					61495363 + 0 read2
	124035150 + 0 properly paired (95.38% : N/A)					95276652 + 0 properly paired (94.77% : N/A)					118892118 + 0 properly paired (96.67% : N/A)
	128953230 + 0 with itself and mate mapped					98387434 + 0 with itself and mate mapped					122083478 + 0 with itself and mate mapped
	412958 + 0 singletons (0.32% : N/A)					955414 + 0 singletons (0.95% : N/A)					363302 + 0 singletons (0.30% : N/A)
	4042632 + 0 with mate mapped to a different chr					2627082 + 0 with mate mapped to a different chr					2684100 + 0 with mate mapped to a different chr
	2031415 + 0 with mate mapped to a different chr (mapQ>=5)					1371672 + 0 with mate mapped to a different chr (mapQ>=5)					1446182 + 0 with mate mapped to a different chr (mapQ>=5)
	PI564163					PI576399					PI641824
	123962549 + 0 in total (QC-passed reads + QC-failed reads)					120189892 + 0 in total (QC-passed reads + QC-failed reads)					118820386 + 0 in total (QC-passed reads + QC-failed reads)
	0 + 0 secondary					0 + 0 secondary					0 + 0 secondary
	456677 + 0 supplementary					891634 + 0 supplementary					647832 + 0 supplementary
	0 + 0 duplicates					0 + 0 duplicates					0 + 0 duplicates
	123465893 + 0 mapped (99.60% : N/A)					116690379 + 0 mapped (97.09% : N/A)					118154285 + 0 mapped (99.44% : N/A)
	123505872 + 0 paired in sequencing					119298258 + 0 paired in sequencing					118172554 + 0 paired in sequencing
	61752936 + 0 read1					59649129 + 0 read1					59086277 + 0 read1
	61752936 + 0 read2					59649129 + 0 read2					59086277 + 0 read2
	118472090 + 0 properly paired (95.92% : N/A)					109251876 + 0 properly paired (91.58% : N/A)					112180442 + 0 properly paired (94.93% : N/A)
	122678132 + 0 with itself and mate mapped					113047476 + 0 with itself and mate mapped					117081930 + 0 with itself and mate mapped
	331084 + 0 singletons (0.27% : N/A)					2751269 + 0 singletons (2.31% : N/A)					424523 + 0 singletons (0.36% : N/A)
	3615578 + 0 with mate mapped to a different chr					3175808 + 0 with mate mapped to a different chr					4171770 + 0 with mate mapped to a different chr
	2040843 + 0 with mate mapped to a different chr (mapQ>=5)					1548288 + 0 with mate mapped to a different chr (mapQ>=5)					2166388 + 0 with mate mapped to a different chr (mapQ>=5)
	PI_653616					PI653617					PI655978
	267739985 + 0 in total (QC-passed reads + QC-failed reads)					111654074 + 0 in total (QC-passed reads + QC-failed reads)					99182710 + 0 in total (QC-passed reads + QC-failed reads)
	0 + 0 secondary					0 + 0 secondary					0 + 0 secondary
	1910663 + 0 supplementary					617868 + 0 supplementary					461448 + 0 supplementary
	0 + 0 duplicates					0 + 0 duplicates					0 + 0 duplicates
	262810335 + 0 mapped (98.16% : N/A)					110951937 + 0 mapped (99.37% : N/A)					98439789 + 0 mapped (99.25% : N/A)
	265829322 + 0 paired in sequencing					111036206 + 0 paired in sequencing					98721262 + 0 paired in sequencing
	132914661 + 0 read1					55518103 + 0 read1					49360631 + 0 read1
	132914661 + 0 read2					55518103 + 0 read2					49360631 + 0 read2
	245214872 + 0 properly paired (92.25% : N/A)					104760106 + 0 properly paired (94.35% : N/A)					94983936 + 0 properly paired (96.21% : N/A)
	257816914 + 0 with itself and mate mapped					109852294 + 0 with itself and mate mapped					97450882 + 0 with itself and mate mapped
	3082758 + 0 singletons (1.16% : N/A)					481775 + 0 singletons (0.43% : N/A)					527459 + 0 singletons (0.53% : N/A)
	10783720 + 0 with mate mapped to a different chr					4348958 + 0 with mate mapped to a different chr					1991622 + 0 with mate mapped to a different chr
	5958782 + 0 with mate mapped to a different chr (mapQ>=5)					2188566 + 0 with mate mapped to a different chr (mapQ>=5)					931546 + 0 with mate mapped to a different chr (mapQ>=5)
	PI655981					PI656015					PI656026
	153966820 + 0 in total (QC-passed reads + QC-failed reads)					115415165 + 0 in total (QC-passed reads + QC-failed reads)					103856319 + 0 in total (QC-passed reads + QC-failed reads)
	0 + 0 secondary					0 + 0 secondary					0 + 0 secondary
	1019682 + 0 supplementary					555181 + 0 supplementary					367591 + 0 supplementary
	0 + 0 duplicates					0 + 0 duplicates					0 + 0 duplicates
	147052398 + 0 mapped (95.51% : N/A)					114841941 + 0 mapped (99.50% : N/A)					103358099 + 0 mapped (99.52% : N/A)
	152947138 + 0 paired in sequencing					114859984 + 0 paired in sequencing					103488728 + 0 paired in sequencing
	76473569 + 0 read1					57429992 + 0 read1					51744364 + 0 read1
	76473569 + 0 read2					57429992 + 0 read2					51744364 + 0 read2
	136422556 + 0 properly paired (89.20% : N/A)					110945312 + 0 properly paired (96.59% : N/A)					98625898 + 0 properly paired (95.30% : N/A)
	140631736 + 0 with itself and mate mapped					113933850 + 0 with itself and mate mapped					102658278 + 0 with itself and mate mapped
	5400980 + 0 singletons (3.53% : N/A)					352910 + 0 singletons (0.31% : N/A)					332230 + 0 singletons (0.32% : N/A)
	3427046 + 0 with mate mapped to a different chr					2475924 + 0 with mate mapped to a different chr					3322642 + 0 with mate mapped to a different chr
	1609134 + 0 with mate mapped to a different chr (mapQ>=5)					1275225 + 0 with mate mapped to a different chr (mapQ>=5)					1828845 + 0 with mate mapped to a different chr (mapQ>=5)
	PI656035					PI656056					PI656065
	105171261 + 0 in total (QC-passed reads + QC-failed reads)					100573077 + 0 in total (QC-passed reads + QC-failed reads)					153481261 + 0 in total (QC-passed reads + QC-failed reads)
	0 + 0 secondary					0 + 0 secondary					0 + 0 secondary
	882713 + 0 supplementary					408701 + 0 supplementary					897055 + 0 supplementary
	0 + 0 duplicates					0 + 0 duplicates					0 + 0 duplicates
	100327350 + 0 mapped (95.39% : N/A)					99200427 + 0 mapped (98.64% : N/A)					145165858 + 0 mapped (94.58% : N/A)
	104288548 + 0 paired in sequencing					100164376 + 0 paired in sequencing					152584206 + 0 paired in sequencing
	52144274 + 0 read1					50082188 + 0 read1					76292103 + 0 read1
	52144274 + 0 read2					50082188 + 0 read2					76292103 + 0 read2
	89952464 + 0 properly paired (86.25% : N/A)					95964430 + 0 properly paired (95.81% : N/A)					133999994 + 0 properly paired (87.82% : N/A)
	95092388 + 0 with itself and mate mapped					97698826 + 0 with itself and mate mapped					137377104 + 0 with itself and mate mapped
	4352249 + 0 singletons (4.17% : N/A)					1092900 + 0 singletons (1.09% : N/A)					6891699 + 0 singletons (4.52% : N/A)
	4376920 + 0 with mate mapped to a different chr					1387320 + 0 with mate mapped to a different chr					2722836 + 0 with mate mapped to a different chr
	2105239 + 0 with mate mapped to a different chr (mapQ>=5)					656959 + 0 with mate mapped to a different chr (mapQ>=5)					1308076 + 0 with mate mapped to a different chr (mapQ>=5)
	BTx623					RTx436					Tx2783
	456449856 + 0 in total (QC-passed reads + QC-failed reads)					150423257 + 0 in total (QC-passed reads + QC-failed reads)					171215365 + 0 in total (QC-passed reads + QC-failed reads)
	0 + 0 secondary					0 + 0 secondary					0 + 0 secondary
	1734120 + 0 supplementary					10730461 + 0 supplementary					10002801 + 0 supplementary
	0 + 0 duplicates					0 + 0 duplicates					0 + 0 duplicates
	453839169 + 0 mapped (99.43% : N/A)					147261526 + 0 mapped (97.90% : N/A)					165581888 + 0 mapped (96.71% : N/A)
	454715736 + 0 paired in sequencing					139692796 + 0 paired in sequencing					161212564 + 0 paired in sequencing
	227357868 + 0 read1					69846398 + 0 read1					80606282 + 0 read1
	227357868 + 0 read2					69846398 + 0 read2					80606282 + 0 read2
	442021926 + 0 properly paired (97.21% : N/A)					120282712 + 0 properly paired (86.11% : N/A)					140653634 + 0 properly paired (87.25% : N/A)
	451125480 + 0 with itself and mate mapped					135827092 + 0 with itself and mate mapped					155018732 + 0 with itself and mate mapped
	979569 + 0 singletons (0.22% : N/A)					703973 + 0 singletons (0.50% : N/A)					560355 + 0 singletons (0.35% : N/A)
	7148016 + 0 with mate mapped to a different chr					8127842 + 0 with mate mapped to a different chr					6381368 + 0 with mate mapped to a different chr
	3426281 + 0 with mate mapped to a different chr (mapQ>=5)					2286709 + 0 with mate mapped to a different chr (mapQ>=5)					1403177 + 0 with mate mapped to a different chr (mapQ>=5)
	RTx430
	696403927 + 0 in total (QC-passed reads + QC-failed reads)
	0 + 0 secondary
	4756274 + 0 supplementary
	0 + 0 duplicates
	686574393 + 0 mapped (98.59% : N/A)
	0 + 0 paired in sequencing
	0 + 0 read1
	0 + 0 read2
	0 + 0 properly paired (N/A : N/A)
	0 + 0 with itself and mate mapped
	0 + 0 singletons (N/A : N/A)
	0 + 0 with mate mapped to a different chr
	0 + 0 with mate mapped to a different chr (mapQ>=5)
