## Supplemental Table for "Pan-genome Analysis in Sorghum Highlights the Extent of Genomic Variation and Sugarcane Aphid Resistance Genes": Supplemental Data S6.xlsx

### Sheet: Sheet1
Protein Accession	Sequence MD5 digest	Sequence Length	Analysis	Signature Accession	Start location	Stop location	Score - is the e-value (or score) of the match reported by member database method	Status - is the status of the match (T: true)	InterPro annotations - accession	InterPro annotations - description
SbiRTX2783.06G018500.1	66bb069c44ef5e970c15bb84e474a991	1034	SUPERFAMILY	SSF52047	766	826	2.98e-06	T
SbiRTX2783.06G018500.1	66bb069c44ef5e970c15bb84e474a991	1034	SUPERFAMILY	SSF52047	546	669	2.98e-06	T
SbiRTX2783.06G018500.1	66bb069c44ef5e970c15bb84e474a991	1034	SUPERFAMILY	SSF52058	862	990	3.74e-24	T	IPR032675	Leucine-rich repeat domain, L domain-like
SbiRTX2783.06G018500.1	66bb069c44ef5e970c15bb84e474a991	1034	SUPERFAMILY	SSF52058	338	604	3.74e-24	T	IPR032675	Leucine-rich repeat domain, L domain-like
SbiRTX2783.06G018500.1	66bb069c44ef5e970c15bb84e474a991	1034	Gene3D	G3DSA:3.80.10.10	765	798	2.1e-19	T	IPR032675	Leucine-rich repeat domain, L domain-like
SbiRTX2783.06G018500.1	66bb069c44ef5e970c15bb84e474a991	1034	Gene3D	G3DSA:3.80.10.10	865	977	2.1e-19	T	IPR032675	Leucine-rich repeat domain, L domain-like
SbiRTX2783.06G018500.1	66bb069c44ef5e970c15bb84e474a991	1034	Gene3D	G3DSA:3.80.10.10	443	601	2.1e-19	T	IPR032675	Leucine-rich repeat domain, L domain-like
SbiRTX2783.06G018500.1	66bb069c44ef5e970c15bb84e474a991	1034	Gene3D	G3DSA:3.80.10.10	344	386	2.1e-19	T	IPR032675	Leucine-rich repeat domain, L domain-like
SbiRTX2783.06G018800.1	c726cca173147d60c6a68294799c8ad0	804	Gene3D	G3DSA:3.80.10.10	535	568	2.8e-20	T	IPR032675	Leucine-rich repeat domain, L domain-like
SbiRTX2783.06G018800.1	c726cca173147d60c6a68294799c8ad0	804	Gene3D	G3DSA:3.80.10.10	635	747	2.8e-20	T	IPR032675	Leucine-rich repeat domain, L domain-like
SbiRTX2783.06G018800.1	c726cca173147d60c6a68294799c8ad0	804	Gene3D	G3DSA:3.80.10.10	236	371	2.8e-20	T	IPR032675	Leucine-rich repeat domain, L domain-like
SbiRTX2783.06G018800.1	c726cca173147d60c6a68294799c8ad0	804	Gene3D	G3DSA:3.80.10.10	114	152	2.8e-20	T	IPR032675	Leucine-rich repeat domain, L domain-like
SbiRTX2783.06G018800.1	c726cca173147d60c6a68294799c8ad0	804	SUPERFAMILY	SSF52058	104	374	1.6e-26	T	IPR032675	Leucine-rich repeat domain, L domain-like
SbiRTX2783.06G018800.1	c726cca173147d60c6a68294799c8ad0	804	SUPERFAMILY	SSF52058	632	760	1.6e-26	T	IPR032675	Leucine-rich repeat domain, L domain-like
SbiRTX2783.06G018300.1	ffe9a9bcee7307287f667a6ea1a98aad	1034	Gene3D	G3DSA:3.80.10.10	326	389	1.3e-05	T	IPR032675	Leucine-rich repeat domain, L domain-like
SbiRTX2783.06G018300.1	ffe9a9bcee7307287f667a6ea1a98aad	1034	Gene3D	G3DSA:3.80.10.10	555	582	7.6e-15	T	IPR032675	Leucine-rich repeat domain, L domain-like
SbiRTX2783.06G018300.1	ffe9a9bcee7307287f667a6ea1a98aad	1034	Gene3D	G3DSA:3.80.10.10	403	511	7.6e-15	T	IPR032675	Leucine-rich repeat domain, L domain-like
SbiRTX2783.06G018300.1	ffe9a9bcee7307287f667a6ea1a98aad	1034	Gene3D	G3DSA:3.80.10.10	867	970	7.6e-15	T	IPR032675	Leucine-rich repeat domain, L domain-like
SbiRTX2783.06G018300.1	ffe9a9bcee7307287f667a6ea1a98aad	1034	SUPERFAMILY	SSF52047	766	826	5.34e-06	T
SbiRTX2783.06G018300.1	ffe9a9bcee7307287f667a6ea1a98aad	1034	SUPERFAMILY	SSF52047	546	669	5.34e-06	T
SbiRTX2783.06G018300.1	ffe9a9bcee7307287f667a6ea1a98aad	1034	SUPERFAMILY	SSF52058	319	588	7.82e-25	T	IPR032675	Leucine-rich repeat domain, L domain-like
SbiRTX2783.06G018300.1	ffe9a9bcee7307287f667a6ea1a98aad	1034	SUPERFAMILY	SSF52058	876	977	7.82e-25	T	IPR032675	Leucine-rich repeat domain, L domain-like
SbiRTX2783.06G018400.1	1bb99dfdfc518d6d70f2e722e4185953	304	SUPERFAMILY	SSF52058	137	251	2.89e-07	T	IPR032675	Leucine-rich repeat domain, L domain-like
SbiRTX2783.06G018400.1	1bb99dfdfc518d6d70f2e722e4185953	304	SUPERFAMILY	SSF52058	52	96	2.89e-07	T	IPR032675	Leucine-rich repeat domain, L domain-like
SbiRTX2783.06G018400.1	1bb99dfdfc518d6d70f2e722e4185953	304	Gene3D	G3DSA:3.80.10.10	41	65	1.4e-06	T	IPR032675	Leucine-rich repeat domain, L domain-like
SbiRTX2783.06G018400.1	1bb99dfdfc518d6d70f2e722e4185953	304	Gene3D	G3DSA:3.80.10.10	136	246	1.4e-06	T	IPR032675	Leucine-rich repeat domain, L domain-like
SbiRTX2783.06G018700.1	b0072a20f1cf8577084767989ccee856	142	Gene3D	G3DSA:3.80.10.10	2	122	9e-12	T	IPR032675	Leucine-rich repeat domain, L domain-like
SbiRTX2783.06G018700.1	b0072a20f1cf8577084767989ccee856	142	SUPERFAMILY	SSF52058	2	138	1.93e-13	T	IPR032675	Leucine-rich repeat domain, L domain-like
SbiRTX2783.06G018450.1	53bcf741584fdb7dfacb8dca8257b05f	439	Gene3D	G3DSA:3.80.10.10	227	378	8.9e-07	T	IPR032675	Leucine-rich repeat domain, L domain-like
SbiRTX2783.06G018450.1	53bcf741584fdb7dfacb8dca8257b05f	439	SUPERFAMILY	SSF52047	265	382	1.33e-08	T
