## Supplemental Table for "Pan-genome Analysis in Sorghum Highlights the Extent of Genomic Variation and Sugarcane Aphid Resistance Genes": Supplemental Data S7.xlsx

### Sheet: Sheet1
BTx623_RNAseq (21 out of 135 samples), Plant J. 2018 Jan;93(2):338-354.
LibraryName	Organism	SRA_run	SRA_study	Tissue	Condition	Sample identifier Phytozome	Replicate	Tissue Description	Sample identifier plot abbreviation	Sample description
ABCOA	S. bicolor	SRR5493629	SRP105879	leaf_upper_growing	anthesis	leaf_upper_growing.anthesis	1	Upper portion (distal) of leaf blade of leaf below flag leaf	Leaf-blade_D_A	Upper leaf blade (further from sheath) of leaf below the flag leaf from anthesis stage (65 DAE)
ABCNB	S. bicolor	SRR5493588	SRP105840	leaf_upper_growing	anthesis	leaf_upper_growing.anthesis	2	Upper portion (distal) of leaf blade of leaf below flag leaf	Leaf-blade_D_A	Upper leaf blade (further from sheath) of leaf below the flag leaf from anthesis stage (65 DAE)
AGCAH	S. bicolor	SRR5493602	SRP105856	leaf_upper_growing	anthesis	leaf_upper_growing.anthesis	3	Upper portion (distal) of leaf blade of leaf below flag leaf	Leaf-blade_D_A	Upper leaf blade (further from sheath) of leaf below the flag leaf from anthesis stage (65 DAE)
ABCNA	S. bicolor	SRR5493587	SRP105841	panicle_upper	anthesis	panicle_upper.anthesis	1	Upper (distal) half of panicle	Panicle_D_A	Upper half of the panicle from anthesis stage (65 DAE)
ABCHA	S. bicolor	SRR5493597	SRP105848	panicle_upper	anthesis	panicle_upper.anthesis	2	Upper (distal) half of panicle	Panicle_D_A	Upper half of the panicle from anthesis stage (65 DAE)
ABCOB	S. bicolor	SRR5493628	SRP105882	panicle_upper	anthesis	panicle_upper.anthesis	3	Upper (distal) half of panicle	Panicle_D_A	Upper half of the panicle from anthesis stage (65 DAE)
ACBBH	S. bicolor	SRR5488104	SRP105739	root_bottom	anthesis	root_bottom.anthesis	1	Central section of roots	Root_M_A	Roots (middle section 2.5 cm) collected from anthesis stage (65 DAE)
ABCGG	S. bicolor	SRR5493636	SRP105894	root_bottom	anthesis	root_bottom.anthesis	2	Central section of roots	Root_M_A	Roots (middle section 2.5 cm) collected from anthesis stage (65 DAE)
AGCAN	S. bicolor	SRR5493608	SRP105860	root_bottom	anthesis	root_bottom.anthesis	3	Central section of roots	Root_M_A	Roots (middle section 2.5 cm) collected from anthesis stage (65 DAE)
ABCGP	S. bicolor	SRR5493652	SRP105904	stem_mid_internode	anthesis	stem_mid_internode.anthesis	1	Mature internode from middle of stem	Internode_M_A	Middle internodes from anthesis stage (65 DAE)
ABCGA	S. bicolor	SRR5493640	SRP105890	stem_mid_internode	anthesis	stem_mid_internode.anthesis	2	Mature internode from middle of stem	Internode_M_A	Middle internodes from anthesis stage (65 DAE)
AGCAW	S. bicolor	SRR5493626	SRP105876	stem_mid_internode	anthesis	stem_mid_internode.anthesis	3	Mature internode from middle of stem	Internode_M_A	Middle internodes from anthesis stage (65 DAE)
ABBXW	S. bicolor	SRR5493931	SRP105981	leaf_lower_whorl	vegetative	leaf_lower_whorl.vegetative	1	Lower portion (proximal) of shoot, including sheaths, after removing first through fourth emerged leaves	Leaf_P_V	Lower region of the shoot (after removing first to fourth emerged leaves) including sheaths from vegetative stage (24 DAE)
ABBXP	S. bicolor	SRR5493930	SRP105980	leaf_lower_whorl	vegetative	leaf_lower_whorl.vegetative	2	Lower portion (proximal) of shoot, including sheaths, after removing first through fourth emerged leaves	Leaf_P_V	Lower region of the shoot (after removing first to fourth emerged leaves) including sheaths from vegetative stage (24 DAE)
ABBXH	S. bicolor	SRR5493918	SRP105968	leaf_lower_whorl	vegetative	leaf_lower_whorl.vegetative	3	Lower portion (proximal) of shoot, including sheaths, after removing first through fourth emerged leaves	Leaf_P_V	Lower region of the shoot (after removing first to fourth emerged leaves) including sheaths from vegetative stage (24 DAE)
ABCHP	S. bicolor	SRR5493610	SRP105863	root_top	vegetative	root_top.vegetative	1	Distal 1cm of root tips	Root_D_V	Root tips (distal 1 cm) collected from vegetative stage (24 DAE)
ABCNS	S. bicolor	SRR5493580	SRP105834	root_top	vegetative	root_top.vegetative	2	Distal 1cm of root tips	Root_D_V	Root tips (distal 1 cm) collected from vegetative stage (24 DAE)
AGBZY	S. bicolor	SRR5493643	SRP105892	root_top	vegetative	root_top.vegetative	3	Distal 1cm of root tips	Root_D_V	Root tips (distal 1 cm) collected from vegetative stage (24 DAE)
ABCGX	S. bicolor	SRR5493646	SRP105901	stem_1cm	vegetative	stem_1cm.vegetative	1	Entire stem (approximately 1cm in size)	Stem_W_V	Whole stem (1 cm in length) from vegetative stage (24 DAE)
AGCAY	S. bicolor	SRR5493601	SRP105857	stem_1cm	vegetative	stem_1cm.vegetative	2	Entire stem (approximately 1cm in size)	Stem_W_V	Whole stem (1 cm in length) from vegetative stage (24 DAE)
AGCAO	S. bicolor	SRR5493622	SRP105873	stem_1cm	vegetative	stem_1cm.vegetative	3	Entire stem (approximately 1cm in size)	Stem_W_V	Whole stem (1 cm in length) from vegetative stage (24 DAE)
TX2783_RNAseq (18 samples), Front Plant Sci. 2019 Feb 22;10:145.
Run	Age	Assay Type	AvgSpotLen	Bases	BioProject	BioSample	BioSampleModel	Bytes	Center Name	Consent	Cultivar	DATASTORE filetype	DATASTORE provider	DATASTORE region	dev_stage	Experiment	geo_loc_name_country	geo_loc_name_country_continent	geo_loc_name	Instrument	Library Name	LibraryLayout	LibrarySelection	LibrarySource	MBases	MBytes	Organism	Platform	ReleaseDate	replicate	sample_acc	Sample Name	SRA Study	tissue	treatment
SRR7881700	20-30 days	RNA-Seq	101	1900851916	PRJNA492261	SAMN10095638	Plant	951551976	USDA-ARS	public	RTx2783	sra	s3,gs,ncbi	ncbi.public,gs.US,s3.us-east-1	5 days post aphid infestation	SRX4720364	USA	North America	USA: University of Nebraska Lincoln	Illumina HiSeq 2500	Sb25	SINGLE	RANDOM	TRANSCRIPTOMIC	1900	907	Sorghum bicolor	ILLUMINA	2018-10-15T00:00:00Z	Biological replicate 1	SRS3805548	RTx2783.Day5.control.leaves1	SRP162227	Leaf	control plant no aphid infestation
SRR7881701	20-30 days	RNA-Seq	101	2095887764	PRJNA492261	SAMN10095639	Plant	1050041535	USDA-ARS	public	RTx2783	sra	s3,ncbi,gs	ncbi.public,gs.US,s3.us-east-1	5 days post aphid infestation	SRX4720363	USA	North America	USA: University of Nebraska Lincoln	Illumina HiSeq 2500	Sb26	SINGLE	RANDOM	TRANSCRIPTOMIC	2095	1001	Sorghum bicolor	ILLUMINA	2018-10-15T00:00:00Z	Biological replicate 2	SRS3805547	RTx2783.Day5.control.leaves2	SRP162227	Leaf	control plant no aphid infestation
SRR7881704	20-30 days	RNA-Seq	101	1901078762	PRJNA492261	SAMN10095640	Plant	952822534	USDA-ARS	public	RTx2783	sra	s3,gs,ncbi	ncbi.public,gs.US,s3.us-east-1	5 days post aphid infestation	SRX4720360	USA	North America	USA: University of Nebraska Lincoln	Illumina HiSeq 2500	Sb27	SINGLE	RANDOM	TRANSCRIPTOMIC	1901	908	Sorghum bicolor	ILLUMINA	2018-10-15T00:00:00Z	Biological replicate 3	SRS3805544	RTx2783.Day5.control.leaves3	SRP162227	Leaf	control plant no aphid infestation
SRR7881705	20-30 days	RNA-Seq	101	2001649916	PRJNA492261	SAMN10095641	Plant	997468313	USDA-ARS	public	RTx2783	sra	s3,gs,ncbi	ncbi.public,gs.US,s3.us-east-1	5 days post aphid infestation	SRX4720359	USA	North America	USA: University of Nebraska Lincoln	Illumina HiSeq 2500	Sb28	SINGLE	RANDOM	TRANSCRIPTOMIC	2001	951	Sorghum bicolor	ILLUMINA	2018-10-15T00:00:00Z	Biological replicate 1	SRS3805543	RTx2783.Day5.infested.leaves1	SRP162227	Leaf	Sugarcane aphid infested plant
SRR7881708	20-30 days	RNA-Seq	101	2074276188	PRJNA492261	SAMN10095655	Plant	1059564634	USDA-ARS	public	RTx2783	sra	s3,ncbi,gs	ncbi.public,gs.US,s3.us-east-1	10 days post aphid infestation	SRX4720356	USA	North America	USA: University of Nebraska Lincoln	Illumina HiSeq 2500	Sb42	SINGLE	RANDOM	TRANSCRIPTOMIC	2074	1010	Sorghum bicolor	ILLUMINA	2018-10-15T00:00:00Z	Biological replicate 3	SRS3805541	RTx2783.Day10.infested.leaves3	SRP162227	Leaf	Sugarcane aphid infested plant
SRR7881709	20-30 days	RNA-Seq	101	1909752137	PRJNA492261	SAMN10095654	Plant	968085844	USDA-ARS	public	RTx2783	sra	s3,gs,ncbi	ncbi.public,gs.US,s3.us-east-1	10 days post aphid infestation	SRX4720355	USA	North America	USA: University of Nebraska Lincoln	Illumina HiSeq 2500	Sb41	SINGLE	RANDOM	TRANSCRIPTOMIC	1909	923	Sorghum bicolor	ILLUMINA	2018-10-15T00:00:00Z	Biological replicate 2	SRS3805540	RTx2783.Day10.infested.leaves2	SRP162227	Leaf	Sugarcane aphid infested plant
SRR7881710	20-30 days	RNA-Seq	101	1734447346	PRJNA492261	SAMN10095653	Plant	889364263	USDA-ARS	public	RTx2783	sra	s3,gs,ncbi	ncbi.public,gs.US,s3.us-east-1	10 days post aphid infestation	SRX4720354	USA	North America	USA: University of Nebraska Lincoln	Illumina HiSeq 2500	Sb40	SINGLE	RANDOM	TRANSCRIPTOMIC	1734	848	Sorghum bicolor	ILLUMINA	2018-10-15T00:00:00Z	Biological replicate 1	SRS3805539	RTx2783.Day10.infested.leaves1	SRP162227	Leaf	Sugarcane aphid infested plant
SRR7881711	20-30 days	RNA-Seq	101	1845993463	PRJNA492261	SAMN10095652	Plant	934789852	USDA-ARS	public	RTx2783	sra	s3,gs,ncbi	ncbi.public,gs.US,s3.us-east-1	10 days post aphid infestation	SRX4720353	USA	North America	USA: University of Nebraska Lincoln	Illumina HiSeq 2500	Sb39	SINGLE	RANDOM	TRANSCRIPTOMIC	1845	891	Sorghum bicolor	ILLUMINA	2018-10-15T00:00:00Z	Biological replicate 3	SRS3805538	RTx2783.Day10.control.leaves3	SRP162227	Leaf	control plant no aphid infestation
SRR7881716	20-30 days	RNA-Seq	101	2224995256	PRJNA492261	SAMN10095666	Plant	1128737517	USDA-ARS	public	RTx2783	sra	s3,gs,ncbi	ncbi.public,gs.US,s3.us-east-1	15 days post aphid infestation	SRX4720348	USA	North America	USA: University of Nebraska Lincoln	Illumina HiSeq 2500	Sb53	SINGLE	RANDOM	TRANSCRIPTOMIC	2224	1076	Sorghum bicolor	ILLUMINA	2018-10-15T00:00:00Z	Biological replicate 2	SRS3805534	RTx2783.Day15.infested.leaves2	SRP162227	Leaf	Sugarcane aphid infested plant
SRR7881717	20-30 days	RNA-Seq	101	2020487325	PRJNA492261	SAMN10095667	Plant	1027368836	USDA-ARS	public	RTx2783	sra	ncbi,s3,gs	ncbi.public,gs.US,s3.us-east-1	15 days post aphid infestation	SRX4720347	USA	North America	USA: University of Nebraska Lincoln	Illumina HiSeq 2500	Sb54	SINGLE	RANDOM	TRANSCRIPTOMIC	2020	979	Sorghum bicolor	ILLUMINA	2018-10-15T00:00:00Z	Biological replicate 3	SRS3805533	RTx2783.Day15.infested.leaves3	SRP162227	Leaf	Sugarcane aphid infested plant
SRR7881718	20-30 days	RNA-Seq	101	2214963532	PRJNA492261	SAMN10095663	Plant	1128447654	USDA-ARS	public	RTx2783	sra	s3,gs,ncbi	ncbi.public,gs.US,s3.us-east-1	15 days post aphid infestation	SRX4720346	USA	North America	USA: University of Nebraska Lincoln	Illumina HiSeq 2500	Sb50	SINGLE	RANDOM	TRANSCRIPTOMIC	2214	1076	Sorghum bicolor	ILLUMINA	2018-10-15T00:00:00Z	Biological replicate 2	SRS3805530	RTx2783.Day15.control.leaves2	SRP162227	Leaf	control plant no aphid infestation
SRR7881719	20-30 days	RNA-Seq	101	2429015660	PRJNA492261	SAMN10095662	Plant	1226272278	USDA-ARS	public	RTx2783	sra	s3,ncbi,gs	ncbi.public,gs.US,s3.us-east-1	15 days post aphid infestation	SRX4720345	USA	North America	USA: University of Nebraska Lincoln	Illumina HiSeq 2500	Sb49	SINGLE	RANDOM	TRANSCRIPTOMIC	2429	1169	Sorghum bicolor	ILLUMINA	2018-10-15T00:00:00Z	Biological replicate 1	SRS3805532	RTx2783.Day15.control.leaves1	SRP162227	Leaf	control plant no aphid infestation
SRR7881722	20-30 days	RNA-Seq	101	2034403004	PRJNA492261	SAMN10095642	Plant	1020137173	USDA-ARS	public	RTx2783	sra	gs,ncbi,s3	ncbi.public,gs.US,s3.us-east-1	5 days post aphid infestation	SRX4720342	USA	North America	USA: University of Nebraska Lincoln	Illumina HiSeq 2500	Sb29	SINGLE	RANDOM	TRANSCRIPTOMIC	2034	972	Sorghum bicolor	ILLUMINA	2018-10-15T00:00:00Z	Biological replicate 2	SRS3805528	RTx2783.Day5.infested.leaves2	SRP162227	Leaf	Sugarcane aphid infested plant
SRR7881723	20-30 days	RNA-Seq	101	1921877793	PRJNA492261	SAMN10095643	Plant	982345515	USDA-ARS	public	RTx2783	sra	gs,ncbi,s3	ncbi.public,gs.US,s3.us-east-1	5 days post aphid infestation	SRX4720341	USA	North America	USA: University of Nebraska Lincoln	Illumina HiSeq 2500	Sb30	SINGLE	RANDOM	TRANSCRIPTOMIC	1921	936	Sorghum bicolor	ILLUMINA	2018-10-15T00:00:00Z	Biological replicate 3	SRS3805527	RTx2783.Day5.infested.leaves3	SRP162227	Leaf	Sugarcane aphid infested plant
SRR7881728	20-30 days	RNA-Seq	101	1840162632	PRJNA492261	SAMN10095664	Plant	936865705	USDA-ARS	public	RTx2783	sra	s3,gs,ncbi	ncbi.public,s3.us-east-1,gs.US	15 days post aphid infestation	SRX4720336	USA	North America	USA: University of Nebraska Lincoln	Illumina HiSeq 2500	Sb51	SINGLE	RANDOM	TRANSCRIPTOMIC	1840	893	Sorghum bicolor	ILLUMINA	2018-10-15T00:00:00Z	Biological replicate 3	SRS3805523	RTx2783.Day15.control.leaves3	SRP162227	Leaf	control plant no aphid infestation
SRR7881729	20-30 days	RNA-Seq	101	1892020375	PRJNA492261	SAMN10095650	Plant	960897753	USDA-ARS	public	RTx2783	sra	s3,ncbi,gs	ncbi.public,gs.US,s3.us-east-1	10 days post aphid infestation	SRX4720335	USA	North America	USA: University of Nebraska Lincoln	Illumina HiSeq 2500	Sb37	SINGLE	RANDOM	TRANSCRIPTOMIC	1892	916	Sorghum bicolor	ILLUMINA	2018-10-15T00:00:00Z	Biological replicate 1	SRS3805522	RTx2783.Day10.control.leaves1	SRP162227	Leaf	control plant no aphid infestation
SRR7881731	20-30 days	RNA-Seq	101	2150499474	PRJNA492261	SAMN10095665	Plant	1094397992	USDA-ARS	public	RTx2783	sra	gs,ncbi,s3	ncbi.public,gs.US,s3.us-east-1	15 days post aphid infestation	SRX4720333	USA	North America	USA: University of Nebraska Lincoln	Illumina HiSeq 2500	Sb52	SINGLE	RANDOM	TRANSCRIPTOMIC	2150	1043	Sorghum bicolor	ILLUMINA	2018-10-15T00:00:00Z	Biological replicate 1	SRS3805520	RTx2783.Day15.infested.leaves1	SRP162227	Leaf	Sugarcane aphid infested plant
SRR7881730	20-30 days	RNA-Seq	101	1697862217	PRJNA492261	SAMN10095651	Plant	867005897	USDA-ARS	public	RTx2783	sra	gs,ncbi,s3	gs.US,ncbi.public,s3.us-east-1	10 days post aphid infestation	SRX4720334	USA	North America	USA: University of Nebraska Lincoln	Illumina HiSeq 2500	Sb38	SINGLE	RANDOM	TRANSCRIPTOMIC	1697	826	Sorghum bicolor	ILLUMINA	2018-10-15T00:00:00Z	Biological replicate 2	SRS3805519	RTx2783.Day10.control.leaves2	SRP162227	Leaf	control plant no aphid infestation
